# Maize nested introgression library provides evidence for the involvement of *liguleless1* in resistance to northern leaf blight

**DOI:** 10.1101/818518

**Authors:** Judith M. Kolkman, Josh Strable, Kate Harline, Dallas E. Kroon, Tyr Wiesner-Hanks, Peter J. Bradbury, Rebecca J. Nelson

## Abstract

Plant disease resistance is largely governed by complex genetic architecture. In maize, few disease resistance loci have been characterized. Near-isogenic lines (NILs) are a powerful genetic tool to dissect quantitative trait loci (QTL). We analyzed an introgression library of maize near-isogenic lines (NILs), termed a nested NIL (nNIL) library for resistance to northern leaf blight (NLB) caused by the fungal pathogen *Setosphaeria turcica*. The nNIL library was comprised of 412 BC_5_F_4_ NILs that originated from 18 diverse donor parents and a common recurrent parent, B73. Single nucleotide polymorphisms identified through genotyping by sequencing (GBS) were used to define introgressions and for association analysis. NILs that conferred resistance and susceptibility to NLB were comprised of introgressions that overlapped known NLB QTL. Genome-wide association analysis and stepwise regression further resolved five QTL regions, and implicated several candidate genes, including *Liguleless1* (*Lg1*), a key determinant of leaf architecture in cereals. Two independently-derived mutant alleles of *lg1* inoculated with *S. turcica* showed enhanced susceptibility to NLB. In the maize nested association mapping population, leaf angle was positively correlated with NLB in five recombinant inbred line (RIL) populations, and negatively correlated with NLB in four RIL populations. This study demonstrates the power of a nNIL library combined with high density SNP coverage to resolve QTLs. Furthermore, the role of *lg1* in leaf architecture and in resistance to NLB has important applications in crop improvement.

**Significance Statement (120 words):** Understanding the genetic basis of disease resistance is important for crop improvement. We analyzed response to northern leaf blight (NLB) in a maize population consisting of 412 near-isogenic lines (NILs) derived from 18 diverse donor parents backcrossed to a recurrent parent, B73. NILs were genotyped by sequencing to detect introgressed segments. We identified NILs with greater resistance or susceptibility to NLB than B73. Genome-wide association analysis, coupled with stepwise regression, identified 5 candidate loci for NLB resistance, including the *liguleless1* gene. The LIGULELESS1 transcription factor is critical in development of the leaf ligular region and influences leaf angle. We found that *liguleless1* mutants are significantly more susceptible to NLB, uncovering a pleiotropic role for *liguleless1* in development and disease resistance.
