## Supplementary material for "Maize nested introgression library provides evidence for the involvement of *liguleless1* in resistance to northern leaf blight": Table S2 nNIL trait data

### Sheet: Sheet1
Table S2. Least square means for area under the disease progress curve (AUDPC) and days to anthesis (DTA) in the nNIL library. NILs that were significantly different in AUDPC or DTA from B73 in a Dunnett's test (††), a 95% confidence interval (†), or not significantly different from B73 are noted.
NIL accession	AUDPC Lsmean	AUDPC Std Error	Sign diff in NLB from B73	DTA LSmean	DTA Std Error	Sign diff in DTA from B73
10NN0001	39.7083	2.8531	††	80.5853	1.76318	ns
10NN0003	19.943	3.126	ns	73.8502	1.97143	ns
10NN0005	23.0483	2.8531	ns	76.4227	1.97144	ns
10NN0007	9.895	2.8531	††	78.9853	1.76318	ns
10NN0009	31.7983	2.8531	†	78.6667	1.60816	ns
10NN0011	28.7417	2.8531	ns	76.1853	1.76318	ns
10NN0013	20.6683	2.8531	ns	74.5853	1.76318	ns
10NN0015	33.77	2.8531	†	78.1853	1.76318	ns
10NN0017	25.755	2.8531	ns	78.4227	1.97144	ns
10NN0019	23.33	2.8531	ns	80.5	1.60816	ns
10NN0021	29.19	2.8531	ns	80.3853	1.76318	ns
10NN0023	21.5617	2.8531	ns	77.8333	1.60816	ns
10NN0025	16.5917	2.8531	ns	79.6667	1.60816	ns
10NN0027	37.6613	3.12603	††	78.4227	1.97144	ns
10NN0029	33.5267	2.8531	†	79.1853	1.76318	ns
10NN0031	23.5333	2.8531	ns	81.3853	1.76318	†
10NN0033	32.3383	2.8531	†	78.8502	1.97143	ns
10NN0035	26.01	2.8531	ns	81.8333	1.60816	†
10NN0037	29.515	2.8531	ns	79.6727	1.97144	ns
10NN0039	18.2583	2.8531	ns	75.9853	1.76318	ns
10NN0041	27.3117	2.8531	ns	75.9853	1.76318	ns
10NN0043	28.505	2.8531	ns	77.9853	1.76318	ns
10NN0045	22.6183	2.8531	ns	75	1.60816	ns
10NN0047	27.2767	2.8531	ns	80.4948	1.76208	ns
10NN0049	17.7783	2.8531	ns	82.1853	1.76318	†
10NN0051	16.9533	3.12603	ns	83.9227	1.97144	ns
10NN0053	20.5383	2.8531	ns	77.5853	1.76318	ns
10NN0055	28.41	2.8531	ns	75.9853	1.76318	ns
10NN0057	19.025	2.8531	ns	78.5853	1.76318	ns
10NN0059	25.8583	2.8531	ns	79.4227	1.97144	ns
10NN0061	25.2783	2.8531	ns	74.5853	1.76318	ns
10NN0063	22.9017	2.8531	ns	75.1853	1.76318	ns
10NN0065	15.6517	2.8531	†	75.3502	1.97143	ns
10NN0067	23.06	2.8531	ns	79.1667	1.60816	ns
10NN0069	28.8953	3.12603	ns	76.055	2.27654	ns
10NN0071	29.0624	3.126	ns	75.9835	1.97141	ns
10NN0073	23.5117	2.8531	ns	81.1853	1.76318	†
10NN0075	23.5967	2.8531	ns	76.9853	1.76318	ns
10NN0077	26.225	3.126	ns	78.0948	1.76208	ns
10NN0079	27.3083	2.8531	ns	80.7853	1.76318	ns
10NN0081	24.4117	2.8531	ns	78.3853	1.76318	ns
10NN0083	20.525	2.8531	ns	81.7853	1.76318	†
10NN0085	16.6017	2.8531	ns	76.5853	1.76318	ns
10NN0087	16.3383	2.8531	ns	77.9853	1.76318	ns
10NN0089	13.6933	3.12603	†	77.9227	1.97144	ns
10NN0091	33.955	2.8531	†	83.5853	1.76318	††
10NN0093	26.0433	2.8531	ns	81.6002	1.97143	†
10NN0095	25.9067	2.8531	ns	76.5853	1.76318	ns
10NN0097	27.225	2.8531	ns	80.3853	1.76318	ns
10NN0099	22.6767	2.8531	ns	76.6002	1.97143	ns
10NN0101	20.9674	3.126	ns	76.7853	1.76318	ns
10NN0103	22.2383	2.8531	ns	79.1853	1.76318	ns
10NN0105	30.1233	2.8531	†	77.7853	1.76318	ns
10NN0107	26.745	2.8531	ns	80.1002	1.97143	ns
10NN0109	37.8983	2.8531	††	79.8948	1.76208	ns
10NN0111	26.0713	3.12603	ns	80.6727	1.97144	ns
10NN0113	27.1553	3.12603	ns	78.1727	1.97144	ns
10NN0115	25.2383	2.8531	ns	75.9853	1.76318	ns
10NN0117	26.5983	2.8531	ns	78.3853	1.76318	ns
10NN0119	23.0598	3.49563	ns	78.2335	1.97141	ns
10NN0121	15.34	2.8531	†	75.7853	1.76318	ns
10NN0123	18.9267	2.8531	ns	77.9853	1.76318	ns
10NN0125	33.6473	3.12603	†	75.6727	1.97144	ns
10NN0127	27.2433	2.8531	ns	78.1853	1.76318	ns
10NN0129	29.5733	2.8531	ns	78.9853	1.76318	ns
10NN0131	24.3733	2.8531	ns	78.7853	1.76318	ns
10NN0133	24.345	2.8531	ns	78.6667	1.60816	ns
10NN0135	29.09	2.8531	ns	73.8333	1.60816	ns
10NN0137	30.8733	2.8531	†	77.3853	1.76318	ns
10NN0139	22.9983	2.8531	ns	78.9853	1.76318	ns
10NN0141	20.2733	2.8531	ns	77.3853	1.76318	ns
10NN0143	17.9267	2.8531	ns	80.1667	1.60816	ns
10NN0145	24.2617	2.8531	ns	77.3853	1.76318	ns
10NN0147	25.0167	2.8531	ns	78.7853	1.76318	ns
10NN0149	26.145	2.8531	ns	78.8502	1.97143	ns
10NN0151	22.2367	2.8531	ns	76.9853	1.76318	ns
10NN0153	22.9383	2.8531	ns	77.5853	1.76318	ns
10NN0155	22.385	2.8531	ns	77.5853	1.76318	ns
10NN0157	18.755	2.8531	ns	79.7853	1.76318	ns
10NN0159	29.0883	2.8531	ns	77.3853	1.76318	ns
10NN0161	22.19	2.8531	ns	78.3502	1.97143	ns
10NN0163	29.6717	2.8531	ns	75.5853	1.76318	ns
10NN0165	40.17	2.8531	††	77.5853	1.76318	ns
10NN0167	26.2517	2.8531	ns	79.1853	1.76318	ns
10NN0169	24.125	2.8531	ns	80.3853	1.76318	ns
10NN0171	27.4633	2.8531	ns	75.3853	1.76318	ns
10NN0173	15.36	2.8531	†	75.6002	1.97143	ns
10NN0175	23.8217	2.8531	ns	80.8502	1.97143	ns
10NN0177	26.4033	2.8531	ns	76.0948	1.76208	ns
10NN0179	20.5583	2.8531	ns	77	1.60816	ns
10NN0181	20.8867	2.8531	ns	77.9853	1.76318	ns
10NN0183	22.2283	2.8531	ns	74.9853	1.76318	ns
10NN0185	19.395	2.8531	ns	79.3333	1.60816	ns
10NN0187	29.8754	3.126	ns	76.5	1.60816	ns
10NN0189	14.37	2.8531	†	77.5853	1.76318	ns
10NN0191	23.8567	2.8531	ns	76.1667	1.60816	ns
10NN0193	39.6183	2.8531	††	79.1853	1.76318	ns
10NN0195	42.4583	2.8531	††	75.7853	1.76318	ns
10NN0197	24.1717	2.8531	ns	81.7853	1.76318	†
10NN0199	28.0283	2.8531	ns	76.7853	1.76318	ns
10NN0201	30.9817	2.8531	†	75.1853	1.76318	ns
10NN0203	26.5917	2.8531	ns	77.4948	1.76208	ns
10NN0205	30.88	2.8531	†	73.1002	1.97143	ns
10NN0207	41.8633	2.8531	††	76.5853	1.76318	ns
10NN0209	19.42	2.8531	ns	75.3853	1.76318	ns
10NN0211	24.48	2.8531	ns	77.1853	1.76318	ns
10NN0213	35.0767	2.8531	††	78.5853	1.76318	ns
10NN0215	22.8613	3.12603	ns	81.6727	1.97144	†
10NN0217	16.0124	3.126	ns	79.4835	1.97141	ns
10NN0219	32.2467	2.8531	†	75.9853	1.76318	ns
10NN0221	28.67	2.8531	ns	80.3502	1.97143	ns
10NN0223	31.4733	2.8531	†	75.7853	1.76318	ns
10NN0225	20.86	2.8531	ns	80.3502	1.97143	ns
10NN0227	22.1633	2.8531	ns	77.1853	1.76318	ns
10NN0229	22.2267	2.8531	ns	79.7853	1.76318	ns
10NN0231	35.0183	2.8531	††	76.5853	1.76318	ns
10NN0233	27.07	2.8531	ns	76.8502	1.97143	ns
10NN0235	23.2623	3.49563	ns	75.4015	1.76203	ns
10NN0237	18.8567	2.8531	ns	80.9853	1.76318	†
10NN0239	32.67	2.8531	†	77.9853	1.76318	ns
10NN0241	29.03	2.8531	ns	77.7853	1.76318	ns
10NN0243	26.13	2.8531	ns	75.9853	1.76318	ns
10NN0245	20.6283	2.8531	ns	76.5	1.60816	ns
10NN0247	17.82	2.8531	ns	80.3853	1.76318	ns
10NN0249	28.6953	3.12603	ns	79.9227	1.97144	ns
10NN0251	21.8383	2.8531	ns	74.3853	1.76318	ns
10NN0253	17.1967	2.8531	ns	76.3853	1.76318	ns
10NN0255	19.6233	2.8531	ns	80	1.60816	ns
10NN0257	34.0383	2.8531	†	76.6727	1.97144	ns
10NN0259	36.387	3.126	†	76.3502	1.97143	ns
10NN0261	25.615	2.8531	ns	80.1853	1.76318	ns
10NN0263	27.5183	2.8531	ns	75.6948	1.76208	ns
10NN0265	26.235	2.8531	ns	77.5853	1.76318	ns
10NN0269	23.9773	3.12603	ns	74.4227	1.97144	ns
10NN0271	23.165	2.8531	ns	78.1853	1.76318	ns
10NN0273	21.0717	2.8531	ns	77.5853	1.76318	ns
10NN0275	30.2998	3.49563	ns	77.2335	1.97141	ns
10NN0279	20.4967	2.8531	ns	78	1.60816	ns
10NN0281	26.5494	3.126	ns	74.7853	1.76318	ns
10NN0283	12.505	2.8531	†	72.9853	1.76318	ns
10NN0285	18.55	2.8531	ns	75.1529	1.76207	ns
10NN0287	21.5083	2.8531	ns	75.9853	1.76318	ns
10NN0289	32.115	2.8531	†	79.5	1.60816	ns
10NN0291	18.8293	3.12603	ns	76.5529	1.76207	ns
10NN0293	17.5033	2.8531	ns	82.1853	1.76318	†
10NN0295	19.35	2.8531	ns	80.1853	1.76318	ns
10NN0297	33.3617	2.8531	†	77.5853	1.76318	ns
10NN0299	36.405	2.8531	††	76.1853	1.76318	ns
10NN0301	25.8117	2.8531	ns	77.9853	1.76318	ns
10NN0303	27.9367	2.8531	ns	77.5853	1.76318	ns
10NN0305	21.9033	2.8531	ns	76.5853	1.76318	ns
10NN0307	34.3483	2.8531	††	76.9853	1.76318	ns
10NN0309	22.015	2.8531	ns	77.5853	1.76318	ns
10NN0311	15.9483	2.8531	†	78.1853	1.76318	ns
10NN0313	27.0183	2.8531	ns	82.7853	1.76318	†
10NN0315	28	2.8531	ns	77.5853	1.76318	ns
10NN0317	24.835	2.8531	ns	74.8333	1.60816	ns
10NN0319	14.9733	2.8531	†	79.3853	1.76318	ns
10NN0321	23.1123	3.49563	ns	75.5661	2.27655	ns
10NN0323	27.5067	2.8531	ns	75.1853	1.76318	ns
10NN0325	20.5167	2.8531	ns	77.5	1.60816	ns
10NN0327	25.0567	2.8531	ns	77.6727	1.97144	ns
10NN0329	22.2233	2.8531	ns	77.7853	1.76318	ns
10NN0331	27.5717	2.8531	ns	78.5853	1.76318	ns
10NN0333	33.1	2.8531	†	77.3853	1.76318	ns
10NN0335	24.495	2.8531	ns	74.1529	1.76207	ns
10NN0339	26.89	2.8531	ns	76.1727	1.97144	ns
10NN0343	19.7167	2.8531	ns	80.7853	1.76318	ns
10NN0347	15.645	2.8531	†	79.1667	1.60816	ns
10NN0349	30.2153	3.12603	ns	76.1727	1.97144	ns
10NN0351	14.8533	2.8531	†	78.1853	1.76318	ns
10NN0353	35.9583	2.8531	††	74.1667	1.60816	ns
10NN0355	27.5883	2.8531	ns	77.7853	1.76318	ns
10NN0357	19.11	2.8531	ns	79.7853	1.76318	ns
10NN0359	16.6483	2.8531	ns	75.7853	1.76318	ns
10NN0361	21.8117	2.8531	ns	81.5853	1.76318	†
10NN0363	31.8817	2.8531	†	80.5529	1.76207	ns
10NN0365	22.28	2.8531	ns	82.1853	1.76318	†
10NN0367	26.095	2.8531	ns	75.7853	1.76318	ns
10NN0369	17.5067	2.8531	ns	82.1853	1.76318	†
10NN0371	19.9133	2.8531	ns	78.7853	1.76318	ns
10NN0373	31.3783	2.8531	†	79.5853	1.76318	ns
10NN0379	20.4	2.8531	ns	76.6667	1.60816	ns
10NN0381	25.455	3.126	ns	77.3502	1.97143	ns
10NN0383	33.0817	2.8531	†	79.3853	1.76318	ns
10NN0385	14.735	2.8531	†	81.3853	1.76318	†
10NN0387	22.6883	2.8531	ns	78.3853	1.76318	ns
10NN0389	15.6667	2.8531	†	78.5853	1.76318	ns
10NN0391	18.175	2.8531	ns	78.9853	1.76318	ns
10NN0393	15.77	2.8531	†	77.5853	1.76318	ns
10NN0395	26.3383	2.8531	ns	77.3853	1.76318	ns
10NN0397	25.8553	3.12603	ns	73.8096	1.97067	ns
10NN0399	20.7973	3.49563	ns	78.4835	1.97141	ns
10NN0401	35.2283	2.8531	††	77.8333	1.60816	ns
10NN0403	30.6067	2.8531	†	78.5853	1.76318	ns
10NN0405	30.65	2.8531	†	78.5	1.60816	ns
10NN0407	18.9583	2.8531	ns	78.3853	1.76318	ns
10NN0409	16.7214	3.126	ns	73.3853	1.76318	ns
10NN0411	20.5567	2.8531	ns	79.1853	1.76318	ns
10NN0413	12.6833	2.8531	†	78.1853	1.76318	ns
10NN0415	20.6541	4.94549	ns	75.5259	3.94396	ns
10NN0417	25.8193	3.12603	ns	77.6727	1.97144	ns
10NN0419	23.5433	2.8531	ns	77.3502	1.97143	ns
10NN0421	24.7533	2.8531	ns	80.3853	1.76318	ns
10NN0425	28.0233	2.8531	ns	75.1853	1.76318	ns
10NN0427	24.6483	2.8531	ns	75.3853	1.76318	ns
10NN0429	26.677	3.126	ns	74.055	2.27654	ns
10NN0431	20.4217	2.8531	ns	80.5853	1.76318	ns
10NN0433	25.71	2.8531	ns	74.136	2.27653	ns
10NN0435	14.7534	3.126	†	79	1.60816	ns
10NN0437	24.563	3.126	ns	79.2948	1.76208	ns
10NN0439	17.4917	2.8531	ns	79.3853	1.76318	ns
10NN0441	21.8733	2.8531	ns	75.3529	1.76207	ns
10NN0443	31.4283	2.8531	†	77.3853	1.76318	ns
10NN0445	22.605	2.8531	ns	77.5853	1.76318	ns
10NN0447	20.6233	2.8531	ns	74.6002	1.97143	ns
10NN0449	24.938	3.49565	ns	84.055	2.27654	†
10NN0451	29.345	2.8531	ns	78	1.60816	ns
10NN0453	14.5033	2.8531	†	77.9853	1.76318	ns
10NN0455	31.9967	2.8531	†	76.7853	1.76318	ns
10NN0457	22.53	2.8531	ns	80.7853	1.76318	ns
10NN0459	28.5833	2.8531	ns	80.9853	1.76318	†
10NN0461	14.145	2.8531	†	78.6667	1.60816	ns
10NN0463	29.7317	2.8531	ns	74.8333	1.60816	ns
10NN0465	30.4533	2.8531	†	77.3853	1.76318	ns
10NN0467	28.8533	2.8531	ns	81.5853	1.76318	†
10NN0469	17.94	2.8531	ns	78.7853	1.76318	ns
10NN0471	29.3483	2.8531	ns	75.6667	1.60816	ns
10NN0473	37.2617	2.8531	††	77.3333	1.60816	ns
10NN0475	24.25	2.8531	ns	79.3853	1.76318	ns
10NN0477	26.7517	2.8531	ns	76.6002	1.97143	ns
10NN0479	17.495	2.8531	ns	75.5853	1.76318	ns
10NN0481	32.535	2.8531	†	75.3853	1.76318	ns
10NN0485	28.227	3.126	ns	75.2948	1.76208	ns
10NN0487	21.9483	2.8531	ns	78.3853	1.76318	ns
10NN0489	25.7133	2.8531	ns	76.5853	1.76318	ns
10NN0491	15.2733	2.8531	†	78.3333	1.60816	ns
10NN0493	25.205	2.8531	ns	74.1853	1.76318	ns
10NN0495	23.075	3.126	ns	74.3502	1.97143	ns
10NN0497	32.135	2.8531	†	76.5853	1.76318	ns
10NN0499	28.2183	2.8531	ns	80.8333	1.60816	†
10NN0501	30.0433	2.8531	†	77.1853	1.76318	ns
10NN0503	17.8217	2.8531	ns	79.8096	1.97067	ns
10NN0505	29.8233	2.8531	ns	83.7853	1.76318	††
10NN0507	29.57	2.8531	ns	78.6667	1.60816	ns
10NN0509	24.8033	2.8531	ns	77.7853	1.76318	ns
10NN0511	33.52	2.8531	†	74.5853	1.76318	ns
10NN0513	24.1501	2.47132	ns	76.5394	1.97257	ns
10NN0515	33.2553	3.12603	†	78.1529	1.76207	ns
10NN0517	22.44	2.8531	ns	79.3853	1.76318	ns
10NN0519	15.955	2.8531	†	80.5853	1.76318	ns
10NN0521	32.0217	2.8531	†	75.4227	1.97144	ns
10NN0523	32.4633	3.12603	†	81.1727	1.97144	ns
10NN0525	24.8367	2.8531	ns	73.3853	1.76318	ns
10NN0527	22.225	2.8531	ns	76.5853	1.76318	ns
10NN0529	26.0533	3.12603	ns	76.4227	1.97144	ns
10NN0531	13.0383	2.8531	†	77.5853	1.76318	ns
10NN0533	18.7233	2.8531	ns	79.8502	1.97143	ns
10NN0535	34.9717	2.8531	††	77.3333	1.60816	ns
10NN0537	29.36	2.8531	ns	74.3502	1.97143	ns
10NN0539	28.645	2.8531	ns	77.3333	1.60816	ns
10NN0541	18.9484	3.126	ns	74.4835	1.97141	ns
10NN0543	26.6233	2.8531	ns	78.7853	1.76318	ns
10NN0545	20.7267	2.8531	ns	75.7853	1.76318	ns
10NN0547	12.7667	2.8531	†	82.5853	1.76318	†
10NN0549	22.7992	3.12598	ns	77.5514	1.9714	ns
10NN0551	24.3117	2.8531	ns	79.7853	1.76318	ns
10NN0553	26.9793	3.12603	ns	73.4227	1.97144	ns
10NN0555	26.785	2.8531	ns	78.8333	1.60816	ns
10NN0557	24.265	2.8531	ns	78.9853	1.76318	ns
10NN0559	18.8367	2.8531	ns	77.8948	1.76208	ns
10NN0561	24.91	2.8531	ns	82.1853	1.76318	†
10NN0563	33.0467	2.8531	†	72.7853	1.76318	ns
10NN0565	17.435	2.8531	ns	77.7853	1.76318	ns
10NN0567	28.7383	2.8531	ns	75.7853	1.76318	ns
10NN0569	25.6967	2.8531	ns	75.7853	1.76318	ns
10NN0571	24.5317	2.8531	ns	76.1667	1.60816	ns
10NN0573	11.347	3.126	†	74.1002	1.97143	ns
10NN0575	27.2183	2.8531	ns	79.5	1.60816	ns
10NN0577	20.2505	3.49565	ns	77.3884	2.27654	ns
10NN0579	21.4267	2.8531	ns	79.1853	1.76318	ns
10NN0581	19.8455	3.49565	ns	73.3884	2.27654	ns
10NN0583	18.0734	3.126	ns	75.1002	1.97143	ns
10NN0585	17.3133	3.12603	ns	76.1727	1.97144	ns
10NN0587	20.5917	2.8531	ns	77.3853	1.76318	ns
10NN0589	33.9967	2.8531	†	75.8502	1.97143	ns
10NN0591	30.735	2.8531	†	77.1002	1.97143	ns
10NN0593	27.8833	2.8531	ns	81.7853	1.76318	†
10NN0595	26.2233	2.8531	ns	78	1.60816	ns
10NN0597	25.0867	2.8531	ns	79.3853	1.76318	ns
10NN0599	22.5133	2.8531	ns	79.7853	1.76318	ns
10NN0601	26.745	2.8531	ns	78.1667	1.60816	ns
10NN0603	32.4233	2.8531	†	77.1667	1.60816	ns
10NN0605	29.0893	3.12603	ns	76.1727	1.97144	ns
10NN0607	27.6483	2.8531	ns	75.5853	1.76318	ns
10NN0609	23.15	2.8531	ns	78.8502	1.97143	ns
10NN0611	22.3267	2.8531	ns	79.5	1.60816	ns
10NN0613	28.71	2.8531	ns	74.5853	1.76318	ns
10NN0615	24.465	2.8531	ns	76.5	1.60816	ns
10NN0617	26.54	2.8531	ns	78.3853	1.76318	ns
10NN0619	25.4083	2.8531	ns	78.9853	1.76318	ns
10NN0621	25.6917	2.8531	ns	77.3853	1.76318	ns
10NN0623	29.5283	2.8531	ns	74.7853	1.76318	ns
10NN0625	26.195	2.8531	ns	76.5853	1.76318	ns
10NN0627	26.6533	2.8531	ns	77.3502	1.97143	ns
10NN0629	21.26	2.8531	ns	77.3853	1.76318	ns
10NN0631	18.7883	2.8531	ns	77.5853	1.76318	ns
10NN0633	27.5484	3.126	ns	77.9835	1.97141	ns
10NN0635	19.8053	3.12603	ns	75.9227	1.97144	ns
10NN0637	34.0467	2.8531	†	80.7853	1.76318	ns
10NN0639	28.6083	2.8531	ns	76.1853	1.76318	ns
10NN0641	22.29	2.8531	ns	76.5514	1.9714	ns
10NN0643	20.4233	2.8531	ns	78.5853	1.76318	ns
10NN0645	21.5793	3.12603	ns	76.8096	1.97067	ns
10NN0647	32.1417	2.8531	†	77.7853	1.76318	ns
10NN0649	25.555	2.8531	ns	78.3853	1.76318	ns
10NN0651	28.305	2.8531	ns	75.3853	1.76318	ns
10NN0653	6.775	2.8531	††	77.5	1.60816	ns
10NN0655	21.2033	2.8531	ns	77.2948	1.76208	ns
10NN0657	26.3483	2.8531	ns	75.1853	1.76318	ns
10NN0659	25.305	2.8531	ns	79.3853	1.76318	ns
10NN0661	15.2733	2.8531	†	80.1727	1.97144	ns
10NN0663	26.6473	3.12603	ns	81.1727	1.97144	ns
10NN0665	21.305	2.8531	ns	81.6667	1.60816	†
10NN0667	28.5967	2.8531	ns	73.9853	1.76318	ns
10NN0669	27.5033	3.12603	ns	79.9227	1.97144	ns
10NN0671	26.55	2.8531	ns	76.7853	1.76318	ns
10NN0673	29.11	2.8531	ns	79.7853	1.76318	ns
10NN0675	20.1483	2.8531	ns	77.5853	1.76318	ns
10NN0677	31.85	2.8531	†	77.8333	1.60816	ns
10NN0679	22.12	2.8531	ns	78.1853	1.76318	ns
10NN0681	12.2383	2.8531	†	78.5853	1.76318	ns
10NN0683	22.315	2.8531	ns	78.1853	1.76318	ns
10NN0685	20.6683	2.8531	ns	78.1853	1.76318	ns
10NN0687	34.0083	2.8531	†	78.1853	1.76318	ns
10NN0689	19.0248	4.03716	ns	76.4693	2.27653	ns
10NN0691	28.523	3.126	ns	77.8948	1.76208	ns
10NN0693	24.4333	2.8531	ns	79.6002	1.97143	ns
10NN0695	27.86	2.8531	ns	78.1853	1.76318	ns
10NN0697	20.9367	2.8531	ns	78	1.60816	ns
10NN0699	32.0017	2.8531	†	75.5853	1.76318	ns
10NN0701	27.9883	2.8531	ns	77.8333	1.60816	ns
10NN0703	31.8984	3.126	†	74.9835	1.97141	ns
10NN0705	24.4	2.8531	ns	71.8502	1.97143	ns
10NN0707	24.1367	2.8531	ns	73.0948	1.76208	ns
10NN0709	22.4433	2.8531	ns	78.8333	1.60816	ns
10NN0711	26.42	2.8531	ns	77.5853	1.76318	ns
10NN0713	19.3833	2.8531	ns	73.9853	1.76318	ns
10NN0715	27.4335	3.49565	ns	75.9227	1.97144	ns
10NN0717	27.6017	2.8531	ns	75.9853	1.76318	ns
10NN0719	25.94	2.8531	ns	79.1853	1.76318	ns
10NN0721	21.6717	2.8531	ns	78.1853	1.76318	ns
10NN0723	25.9633	2.8531	ns	81.3853	1.76318	†
10NN0725	17.01	2.8531	ns	80.1002	1.97143	ns
10NN0727	20.9283	2.8531	ns	77.7853	1.76318	ns
10NN0729	25.9367	2.8531	ns	77.7853	1.76318	ns
10NN0731	23.335	2.8531	ns	77.7853	1.76318	ns
10NN0733	30.0233	2.8531	ns	75.2948	1.76208	ns
10NN0735	24.5783	2.8531	ns	78.9853	1.76318	ns
10NN0737	25.7	2.8531	ns	76.1667	1.60816	ns
10NN0739	26.651	3.126	ns	77.1002	1.97143	ns
10NN0741	22.0593	3.12603	ns	78.9227	1.97144	ns
10NN0743	26.5667	2.8531	ns	78	1.60816	ns
10NN0745	23.6533	2.8531	ns	74.6002	1.97143	ns
10NN0747	26.4117	2.8531	ns	80.4835	1.97141	ns
10NN0749	38.4133	2.8531	††	78.1853	1.76318	ns
10NN0751	30.8483	2.8531	†	77.9853	1.76318	ns
10NN0753	41.3517	2.8531	††	75.5853	1.76318	ns
10NN0755	35.005	2.8531	††	75.9853	1.76318	ns
10NN0757	24.7613	3.12603	ns	80.4227	1.97144	ns
10NN0759	18.3467	2.8531	ns	80.9853	1.76318	†
10NN0761	46.3117	2.8531	††	74.9853	1.76318	ns
10NN0763	25.53	2.8531	ns	79.3853	1.76318	ns
10NN0765	33.4133	2.8531	†	75.9853	1.76318	ns
10NN0767	18.9367	2.8531	ns	79.3853	1.76318	ns
10NN0769	19.3493	3.12603	ns	74.1727	1.97144	ns
10NN0771	26.7	2.8531	ns	79.1667	1.60816	ns
10NN0773	26.0683	2.8531	ns	77.3853	1.76318	ns
10NN0775	27.0633	2.8531	ns	75.8333	1.60816	ns
10NN0777	31.1233	2.8531	†	76.6667	1.60816	ns
10NN0779	24.7717	2.8531	ns	77.1853	1.76318	ns
10NN0781	21.2483	2.8531	ns	78.5853	1.76318	ns
10NN0783	16.03	2.8531	ns	81.1853	1.76318	†
10NN0785	17.8567	2.8531	ns	82.5853	1.76318	†
10NN0787	25.7367	2.8531	ns	82.5	1.60816	†
10NN0789	30.8117	2.8531	†	78.5	1.60816	ns
10NN0791	21.7733	2.8531	ns	82.3853	1.76318	†
10NN0793	28.4633	2.8531	ns	80.1667	1.60816	ns
10NN0795	22.6533	2.8531	ns	81.7853	1.76318	†
10NN0797	18.8033	2.8531	ns	81.3853	1.76318	†
10NN0799	31.59	2.8531	†	76.0948	1.76208	ns
10NN0801	30.98	2.8531	†	80.3502	1.97143	ns
10NN0803	30.3283	2.8531	†	75	1.60816	ns
10NN0805	28.6017	2.8531	ns	80.7853	1.76318	ns
10NN0807	40.4517	2.8531	††	78.5853	1.76318	ns
10NN0809	31.8517	2.8531	†	81.1002	1.97143	ns
10NN0811	35.1353	3.12603	†	79.055	2.27654	ns
10NN0813	27.3067	2.8531	ns	78.7529	1.76207	ns
10NN0815	22.5933	2.8531	ns	75.3853	1.76318	ns
10NN0817	29.5783	2.8531	ns	80.3853	1.76318	ns
10NN0819	21.9283	2.8531	ns	78.9853	1.76318	ns
10NN0821	9.80302	3.126	††	80.9853	1.76318	†
10NN0823	13.173	3.126	†	77.2948	1.76208	ns
10NN0825	28.9117	2.8531	ns	75.4227	1.97144	ns
10NN0827	27.6617	2.8531	ns	78.6002	1.97143	ns
10NN0829	23.4233	2.8531	ns	79.5853	1.76318	ns
10NN0831	19.7413	3.12603	ns	80.055	2.27654	ns
10NN0833	27.6913	3.12603	ns	76.1727	1.97144	ns
10NN0835	15.5667	2.8531	†	78.3502	1.97143	ns
10NN0837	21.2117	2.8531	ns	74.9853	1.76318	ns
10NN0839	29.17	2.8531	ns	73.3853	1.76318	ns
10NN0841	30.7883	2.8531	†	75.8333	1.60816	ns
10NN0843	25.11	2.8531	ns	78.1853	1.76318	ns
10NN0845	21.38	2.8531	ns	77.3853	1.76318	ns
10NN0847	23.3133	2.8531	ns	80.1853	1.76318	ns
10NN0849	26.905	2.8531	ns	78	1.60816	ns
10NN0851	15.5167	2.8531	†	85.6727	1.97144	††
10NN0853	22.3773	3.49563	ns	72.2335	1.97141	ns
10NN0855	24.0367	2.8531	ns	79.1853	1.76318	ns
10NN0857	24.085	2.8531	ns	76.7853	1.76318	ns
10NN0859	8.89333	2.8531	††	78.8948	1.76208	ns
10NN0861	26.5017	2.8531	ns	75.7853	1.76318	ns
10NN0863	25.8433	2.8531	ns	80.1853	1.76318	ns
10NN0865	20.455	2.8531	ns	78.3333	1.60816	ns
10NN0867	13.5667	2.8531	†	78.9853	1.76318	ns
10NN0869	18.5433	2.8531	ns	76.5853	1.76318	ns
10NN0871	22.03	2.8531	ns	78.5853	1.76318	ns
10NN0873	31.2283	2.8531	†	81.7853	1.76318	†
10NN0875	38.5	2.8531	††	74.3333	1.60816	ns
10NN0877	39.2633	2.8531	††	76.1853	1.76318	ns
10NN0879	20.7767	2.8531	ns	78.7853	1.76318	ns
10NN0881	22.26	2.8531	ns	75.5853	1.76318	ns
10NN0883	20.6073	3.12603	ns	77.1727	1.97144	ns
10NN0885	22.9273	3.12603	ns	79.9227	1.97144	ns
10NN0887	29.2533	2.8531	ns	82.9853	1.76318	†
10NN0889	22.0067	2.8531	ns	82	1.60816	†
10NN0891	22.9017	2.8531	ns	76.1853	1.76318	ns
10NN0893	25.8083	2.8531	ns	75.7853	1.76318	ns
10NN0895	25.87	2.8531	ns	77.8333	1.60816	ns
10NN0897	15.3983	2.8531	†	79.9853	1.76318	ns
10NN0899	30.8884	3.126	†	77.7335	1.97141	ns
10NN0901	29.74	2.8531	ns	75.5853	1.76318	ns
10NN0903	29.4533	2.8531	ns	79.3529	1.76207	ns
10NN0905	31.4733	2.8531	†	77.5853	1.76318	ns
B73	22.9589	0.682032		76.5799	0.425717
