## Supplementary material for "Maize nested introgression library provides evidence for the involvement of *liguleless1* in resistance to northern leaf blight": Table S4 nNIL donor match compilation

### Sheet: Sheet1
Table S4. Verification of the donor parent in a NIL was resolved based on the original parent call, the best introgression SNP match and the best genome SNP match. SNP-matching for donor parents was made only within the 18 donor founder parents used in this study.
Introgression #:	NIL	Updated_donor_call	Original_parent_call	interval_SNP_call	top_percent_match	genome_SNP_call
0	10NN0001	CML103	CML103	CML103	0.262457	CML103
2	10NN0003	CML103	CML103	CML103	0.190799	CML103
4	10NN0007	CML103	CML103	CML103	0.213139	CML103
9	10NN0009	CML103	CML103	CML103	0.216401	CML103
12	10NN0013	CML103	CML103	CML103	0.170918	CML103
18	10NN0017	CML103	CML103	CML103	0.230637	CML103
21	10NN0021	CML103	CML103	Tzi8	0.209095	CML103
35	10NN0027	CML103	CML103	CML103	0.25352	CML103
37	10NN0031	CML103	CML103	CML103	0.269605	CML103
43	10NN0035	CML103	CML103	CML103	0.237165	CML103
50	10NN0039	CML103	CML103	CML103	0.096517	CML103
52	10NN0041	CML103	CML103	CML103	0.168022	Mo17
55	10NN0045	CML103	CML103	CML103	0.238074	CML103
60	10NN0049	CML103	CML103	CML103	0.0582474	CML103
64	10NN0051	CML103	CML103	CML103	0.239837	CML103
68	10NN0053	CML103	CML103	CML103	0.205331	CML103
70	10NN0055	CML103	CML103	CML103	0.257753	CML103
74	10NN0057	CML103	CML228	CML103	0.228924	CML103
78	10NN0059	CML103	CML228	CML103	0.290441	CML103
117	10NN0097	CML103	CML228	CML103	0.25718	CML103
470	10NN0389	CML103	CML69	CML103	0.239153	CML103
80	10NN0061	CML228	CML228	CML228	0.183726	Mo17
81	10NN0065	CML228	CML228	CML228	0.237449	CML228
84	10NN0067	CML228	CML228	CML228	0.193635	CML228
86	10NN0069	CML228	CML228	CML228	0.176852	CML228
88	10NN0071	CML228	CML228	CML228	0.231932	CML228
91	10NN0073	CML228	CML228	CML228	0.234699	CML228
93	10NN0075	CML228	CML228	CML228	0.231896	CML228
94	10NN0077	CML228	CML228	CML228	0.201162	CML228
96	10NN0079	CML228	CML228	CML228	0.24047	CML228
100	10NN0081	CML228	CML228	CML228	0.260565	CML228
103	10NN0085	CML228	CML228	CML228	0.21987	CML228
104	10NN0087	CML228	CML228	CML228	0.131284	CML228
107	10NN0091	CML228	CML228	CML228	0.234661	CML228
112	10NN0095	CML228	CML228	CML228	0.127533	CML228
122	10NN0099	CML228	CML228	CML228	0.222764	CML228
127	10NN0101	CML228	CML228	Ki11	0.199873	CML228
131	10NN0103	CML228	CML228	CML228	0.187753	CML228
132	10NN0105	CML228	CML247	CML228	0.230994	CML228
135	10NN0107	CML228	CML247	CML228	0.274371	CML228
1157	10NN0859	CML228	Tzi8	Ki11	0.108917	CML228
110	10NN0093	CML247	CML228	CML247	0.200625	CML247
137	10NN0109	CML247	CML247	CML247	0.201203	CML247
138	10NN0111	CML247	CML247	CML247	0.20932	CML247
140	10NN0113	CML247	CML247	CML52	0.0421618	CML333
142	10NN0115	CML247	CML247	CML247	0.0482051	CML247
145	10NN0117	CML247	CML247	CML247	0.26255	CML247
146	10NN0119	CML247	CML247	CML247	0.219809	CML247
148	10NN0121	CML247	CML247	CML247	0.250335	CML247
153	10NN0123	CML247	CML247	CML247	0.241831	CML247
154	10NN0125	CML247	CML247	CML247	0.206336	CML247
156	10NN0127	CML247	CML247	CML247	0.255967	CML247
158	10NN0129	CML247	CML247	CML247	0.250096	CML247
159	10NN0133	CML247	CML247	CML247	0.209894	CML247
160	10NN0135	CML247	CML247	CML247	0.217582	CML247
161	10NN0137	CML247	CML247	CML247	0.253672	CML247
164	10NN0139	CML247	CML247	Mo18W	0.0574374	CML247
168	10NN0143	CML247	CML247	CML247	0.197209	CML247
169	10NN0145	CML247	CML247	CML52 CML247	0.037594	Mo17
172	10NN0149	CML247	CML247	CML247	0.228881	CML247
177	10NN0151	CML247	CML277	CML247	0.203144	CML247
184	10NN0157	CML277	CML277	CML277	0.270089	CML277
191	10NN0159	CML277	CML277	CML277	0.264353	CML277
193	10NN0161	CML277	CML277	CML277	0.224916	CML277
198	10NN0165	CML277	CML277	CML277	0.215877	CML277
199	10NN0167	CML277	CML277	CML277	0.215532	CML277
202	10NN0173	CML277	CML277	CML277	0.240667	CML277
203	10NN0175	CML277	CML277	CML277	0.178249	CML277
208	10NN0177	CML277	CML277	CML277	0.26162	CML277
210	10NN0179	CML277	CML277	CML277	0.233005	CML277
212	10NN0181	CML277	CML277	CML277	0.291149	CML277
218	10NN0185	CML277	CML277	CML277	0.192926	CML277
219	10NN0187	CML277	CML277	CML277	0.230049	CML277
220	10NN0189	CML277	CML277	CML277	0.198603	CML277
227	10NN0193	CML277	CML322	CML277	0.24789	CML277
228	10NN0195	CML277	CML322	CML277	0.251224	CML277
183	10NN0155	CML322	CML277	CML322	0.24896	CML322
196	10NN0163	CML322	CML277	CML322	0.219625	CML322
200	10NN0171	CML322	CML277	CML322	0.243976	CML322
226	10NN0191	CML322	CML277	CML322	0.234243	CML322
230	10NN0197	CML322	CML322	CML322	0.228944	CML322
231	10NN0199	CML322	CML322	CML322	0.083097	CML322
236	10NN0201	CML322	CML322	CML322	0.249647	CML322
238	10NN0205	CML322	CML322	CML322	0.248503	CML322
242	10NN0207	CML322	CML322	CML322	0.233175	CML322
243	10NN0209	CML322	CML322	CML322	0.249867	CML322
246	10NN0211	CML322	CML322	CML322	0.239371	CML322
247	10NN0215	CML322	CML322	CML322	0.258058	CML322
248	10NN0219	CML322	CML322	CML103	0.0768972	CML322
252	10NN0221	CML322	CML322	CML322	0.223432	CML322
253	10NN0223	CML322	CML322	CML322	0.229062	CML322
254	10NN0225	CML322	CML322	CML322	0.212618	CML322
256	10NN0227	CML322	CML322	CML322	0.210102	CML322
257	10NN0229	CML322	CML322	CML322	0.247792	CML322
258	10NN0231	CML322	CML322	CML322	0.286373	Mo17
259	10NN0237	CML322	CML333	CML322	0.249215	CML322
264	10NN0239	CML322	CML333	CML322	0.248034	CML322
267	10NN0241	CML333	CML333	CML333	0.228605	CML333
268	10NN0243	CML333	CML333	CML333	0.214461	CML333
271	10NN0247	CML333	CML333	CML333	0.291817	CML333
273	10NN0249	CML333	CML333	CML333	0.229859	CML333
274	10NN0251	CML333	CML333	CML333	0.230024	CML333
276	10NN0253	CML333	CML333	CML333	0.24525	CML333
283	10NN0257	CML333	CML333	CML333	0.296018	CML333
287	10NN0259	CML333	CML333	CML333	0.265926	CML333
288	10NN0261	CML333	CML333	CML333	0.246016	CML333
292	10NN0263	CML333	CML333	CML333	0.13022	CML333
297	10NN0265	CML333	CML333	CML333	0.289689	CML333
300	10NN0269	CML333	CML333	CML333	0.220429	Mo17
302	10NN0271	CML333	CML333	CML333	0.236312	CML333
307	10NN0273	CML333	CML333	CML333	0.181699	CML333
309	10NN0279	CML333	CML333	CML333	0.261408	CML333
314	10NN0283	CML333	CML333	CML333	0.18645	CML333
318	10NN0285	CML333	CML333	CML333	0.0609125	CML333
323	10NN0287	CML333	CML52	CML333	0.23461	CML333
326	10NN0289	CML333	CML52	CML333	0.257275	CML333
333	10NN0291	CML333	CML52	CML333	0.200906	CML333
170	10NN0147	CML52	CML247	CML52	0.196782	CML52
334	10NN0293	CML52	CML52	Tzi8	0.0681818	CML52
341	10NN0295	CML52	CML52	CML52	0.208063	CML52
350	10NN0301	CML52	CML52	CML52	0.271695	CML52
353	10NN0305	CML52	CML52	CML52	0.263958	CML52
366	10NN0309	CML52	CML52	CML52	0.150399	CML52
367	10NN0311	CML52	CML52	CML52	0.263278	CML52
369	10NN0313	CML52	CML52	CML52	0.222084	CML52
371	10NN0315	CML52	CML52	CML52	0.22139	CML52
372	10NN0317	CML52	CML52	CML52	0.192743	Mo17
373	10NN0319	CML52	CML52	CML52	0.188337	CML52
375	10NN0321	CML52	CML52	CML52	0.147945	CML52
378	10NN0323	CML52	CML52	CML52	0.203936	CML52
383	10NN0325	CML52	CML52	CML52	0.14152	CML52
398	10NN0335	CML52	CML52	CML52	0.217712	CML52
402	10NN0343	CML52	CML52	CML52	0.164051	CML52
400	10NN0339	CML69	CML52	CML69	0.146985	CML69
406	10NN0347	CML69	CML69	CML52	0.17823	CML52
410	10NN0349	CML69	CML69	NC350	0.151141	CML52
414	10NN0351	CML69	CML69	CML69	0.260636	CML69
428	10NN0353	CML69	CML69	CML69	0.219101	CML69
432	10NN0355	CML69	CML69	CML69	0.212323	CML69
435	10NN0357	CML69	CML69	CML69	0.247018	CML69
437	10NN0361	CML69	CML69	CML69	0.211093	CML69
438	10NN0365	CML69	CML69	CML69	0.242013	CML69
439	10NN0367	CML69	CML69	CML69	0.258827	CML69
441	10NN0369	CML69	CML69	CML69	0.0886394	CML69
443	10NN0371	CML69	CML69	CML69	0.183486	CML69
460	10NN0379	CML69	CML69	CML69	0.293092	CML69
462	10NN0381	CML69	CML69	CML69	0.191689	CML69
467	10NN0383	CML69	CML69	CML69	0.185407	CML69
468	10NN0385	CML69	CML69	CML69	0.222342	CML69
469	10NN0387	CML69	CML69	CML69	0.221568	CML69
481	10NN0391	CML69	CML69	CML69	0.220893	CML69
482	10NN0393	CML69	CML69	CML69	0.220974	CML69
483	10NN0395	CML69	CML69	CML69	0.216275	CML69
72	10NN0397	CML69	CML103	CML69	0.25738	CML69
73	10NN0399	CML69	CML103	CML69	0.251136	CML69
484	10NN0401	Ki11	Ki11	Ki11	0.26595	Ki11
485	10NN0403	Ki11	Ki11	Ki11	0.186089	Ki11
488	10NN0405	Ki11	Ki11	Ki11	0.265804	Ki11
489	10NN0407	Ki11	Ki11	Ki11	0.0766581	Ki11
495	10NN0407	Ki11	Ki11	Ki11	0.211313	Ki11
496	10NN0411	Ki11	Ki11	Ki11	0.212298	Ki11
498	10NN0413	Ki11	Ki11	Ki11	0.223271	Ki11
499	10NN0417	Ki11	Ki11	Ki11	0.224997	Ki11
555	10NN0419	Ki11	Ki3	Ki11	0.25211	Ki11
560	10NN0421	Ki11	Ki3	Ki11	0.235077	Ki11
565	10NN0425	Ki11	Ki3	Ki11	0.242993	Ki11
508	10NN0431	Ki11	Ki3	Ki11	0.269243	Ki11
585	10NN0433	Ki11	Ki3	Ki11	0.226807	Ki11
593	10NN0435	Ki11	Ki3	Ki11	0.172524	Ki11
601	10NN0439	Ki11	Ki3	Ki11	0.0702572	Ki11
606	10NN0441	Ki11	Ki3	Ki11	0.247395	Ki11
617	10NN0445	Ki11	Ki3	Ki11	0.253251	Ki11
620	10NN0449	Ki11	Ki3	Ki11	0.256849	Ki11
621	10NN0451	Ki11	Ki3	Ki11	0.0893149	Ki11
547	10NN0479	Ki11	Ki11	Ki11	0.268578	Ki11
625	10NN0453	Ki3	Ki3	Ki3	0.204273	Ki3
626	10NN0455	Ki3	Ki3	Mo17	0.0879279	Ki3
514	10NN0457	Ki3	Ki11	Ki3	0.257883	Mo17
515	10NN0459	Ki3	Ki11	CML333	0.104528	CML228
517	10NN0461	Ki3	Ki11	Ki3	0.191966	Ki3
523	10NN0463	Ki3	Ki11	Ki3	0.257866	Ki3
525	10NN0465	Ki3	Ki11	Ki3	0.231985	Ki3
528	10NN0467	Ki3	Ki11	Ki3	0.185911	Ki3
536	10NN0469	Ki3	Ki11	Ki3	0.177133	Ki3
544	10NN0473	Ki3	Ki11	Ki3	0.229691	Ki3
545	10NN0475	Ki3	Ki11	Ki3	0.15745	Ki3
546	10NN0477	Ki3	Ki11	Ki3	0.161259	Ki3
549	10NN0485	Ki3	Ki11	Ki3	0.175377	Ki3
552	10NN0487	Ki3	Ki11	Ki3	0.217304	Ki3
553	10NN0489	Ki3	Ki11	Ki3	0.226666	Ki3
630	10NN0491	Ki3	Ki3	Ki3	0.169828	Ki3
631	10NN0493	Ki3	Ki3	Ki3	0.228925	Ki3
635	10NN0495	Ki3	Ki3	Ki3	0.237247	Ki3
650	10NN0503	Ki3	Ki3	Ki3	0.249618	Ki3
734	10NN0505	M162W	Mo17	M162W	0.20418	M162W
741	10NN0507	M162W	Mo17	M162W	0.0893314	M162W
745	10NN0509	M162W	Mo17	M162W	0.244336	M162W
746	10NN0511	M162W	Mo17	Mo17	0.0995781	M162W
750	10NN0513	M162W	Mo17	M162W	0.252513	M162W
756	10NN0515	M162W	Mo17	M162W	0.240884	M162W
760	10NN0517	M162W	Mo17	M162W	0.209163	M162W
762	10NN0519	M162W	Mo17	M162W	0.232672	M162W
767	10NN0523	M162W	Mo17	M162W	0.302762	M162W
774	10NN0525	M162W	Mo17	M162W	0.264301	M162W
777	10NN0527	M162W	Mo17	M162W	0.0460235	M162W
778	10NN0529	M162W	Mo17	M162W	0.245855	M162W
781	10NN0531	M162W	Mo17	CML228	0.106159	M162W
792	10NN0533	M162W	Mo17	M162W	0.264417	M162W
797	10NN0535	M162W	Mo17	M162W	0.245822	M162W
800	10NN0537	M162W	Mo17	M162W	0.266023	M162W
803	10NN0539	M162W	Mo17	M162W	0.280494	M162W
806	10NN0541	M162W	Mo17	M162W	0.251867	M162W
812	10NN0543	M162W	Mo17	M162W	0.225455	M162W
813	10NN0545	M162W	Mo17	M162W	0.196732	M162W
815	10NN0547	M162W	Mo18W	M162W	0.199421	M162W
823	10NN0549	M162W	Mo18W	M162W	0.182896	M162W
829	10NN0551	M162W	Mo18W	M162W	0.23716	M162W
834	10NN0555	M162W	Mo18W	M162W	0.213567	M162W
674	10NN0571	M162W	M162W	CML322	0.0536711	Mo17
56	10NN0047	Mo17	CML103	CML103	0.0611247	Mo17
444	10NN0373	Mo17	CML69	Mo17	0.186595	Mo17
567	10NN0427	Mo17	Ki3	Ki3	0.137258	Mo17
572	10NN0429	Mo17	Ki3	Mo17	0.219099	Mo17
609	10NN0443	Mo17	Ki3	CML228	0.0842745	Mo17
548	10NN0481	Mo17	Ki11	Mo17	0.178073	Mo17
638	10NN0497	Mo17	Ki3	Ki3	0.23223	Mo17
641	10NN0499	Mo17	Ki3	Ki3	0.0623306	Mo17
830	10NN0553	Mo17	Mo18W	Mo17	0.113519	Mo17
840	10NN0559	Mo17	Mo18W	Mo17	0.182455	Mo17
657	10NN0561	Mo17	M162W	Mo17	0.180906	Mo17
661	10NN0563	Mo17	M162W	Mo17	0.196281	Mo17
672	10NN0569	Mo17	M162W	Mo17	0.0548909	Mo17
675	10NN0573	Mo17	M162W	Mo17	0.160612	Mo17
680	10NN0575	Mo17	M162W	Mo17	0.163043	Mo17
685	10NN0577	Mo17	M162W	Mo17	0.230133	Mo17
687	10NN0579	Mo17	M162W	Mo17	0.216944	Mo17
693	10NN0581	Mo17	M162W	Mo17	0.205309	Mo17
701	10NN0583	Mo17	M162W	Mo17	0.245076	Mo17
707	10NN0585	Mo17	M162W	Mo17	0.210346	Mo17
714	10NN0589	Mo17	M162W	Mo17	0.198295	Mo17
715	10NN0591	Mo17	M162W	Mo17	0.259091	Mo17
945	10NN0739	Mo17	Oh43	Oh43	0.237354	Mo17
1014	10NN0773	Mo17	Oh43	Mo17	0.155184	Mo17
1016	10NN0775	Mo17	Oh43	Oh43	0.0492175	Mo17
1060	10NN0799	Mo17	Tx303	Mo17	0.194607	Mo17
1079	10NN0813	Mo17	Tx303	Mo17	0.213007	Mo17
1130	10NN0853	Mo17	Tzi8	Tzi8	0.171569	Mo17
718	10NN0599	Mo18W	M162W	Mo18W	0.271293	Mo18W
721	10NN0601	Mo18W	M162W	Mo18W	0.248842	Mo18W
723	10NN0603	Mo18W	M162W	Mo18W	0.166337	Mo18W
726	10NN0605	Mo18W	M162W	Mo18W	0.0655599	Mo18W
728	10NN0607	Mo18W	M162W	Mo18W	0.194081	Mo18W
729	10NN0609	Mo18W	M162W	Mo18W	0.252475	Mo18W
730	10NN0611	Mo18W	M162W	Mo18W	0.242958	Mo18W
841	10NN0613	Mo18W	Mo18W	Mo18W	0.271325	Mo18W
843	10NN0615	Mo18W	Mo18W	Mo18W	0.272048	Mo18W
844	10NN0617	Mo18W	Mo18W	Mo18W	0.133509	Mo18W
846	10NN0621	Mo18W	Mo18W	Mo18W	0.174767	Mo18W
848	10NN0623	Mo18W	Mo18W	Mo18W	0.262316	Mo18W
849	10NN0625	Mo18W	Mo18W	Mo18W	0.290969	Mo18W
851	10NN0627	Mo18W	Mo18W	Mo18W	0.233058	Mo18W
852	10NN0629	Mo18W	Mo18W	Mo18W	0.273794	Mo18W
855	10NN0631	Mo18W	Mo18W	Mo18W	0.27881	Mo18W
1008	10NN0769	Mo18W	Oh43	Oh43	0.225501	Mo18W
279	10NN0255	NC350	CML333	NC350	0.300302	NC350
860	10NN0635	NC350	NC350	NC350	0.2342	NC350
862	10NN0637	NC350	NC350	NC350	0.253634	NC350
865	10NN0639	NC350	NC350	NC350	0.26002	NC350
868	10NN0641	NC350	NC350	NC350	0.214358	NC350
869	10NN0643	NC350	NC350	NC350	0.270435	NC350
870	10NN0645	NC350	NC350	NC350	0.210555	NC350
871	10NN0647	NC350	NC350	NC350	0.240897	NC350
872	10NN0649	NC350	NC350	NC350	0.25341	NC350
874	10NN0651	NC350	NC350	NC350	0.214971	NC350
877	10NN0653	NC350	NC350	NC350	0.24241	NC350
886	10NN0659	NC350	NC350	NC350	0.26414	NC350
888	10NN0661	NC350	NC350	NC350	0.26314	NC350
890	10NN0663	NC350	NC350	NC350	0.25916	NC350
894	10NN0665	NC350	NC350	NC350	0.199213	NC350
902	10NN0667	NC350	NC350	NC350	0.244039	NC350
905	10NN0669	NC350	NC350	NC350	0.0519703	NC350
907	10NN0671	NC350	NC350	NC350	0.215107	NC350
908	10NN0673	NC350	NC350	NC350	0.212278	NC350
911	10NN0675	NC350	NC350	NC350	0.122567	NC350
913	10NN0677	NC350	NC350	NC350	0.240498	NC350
915	10NN0679	NC350	NC350	NC350	0.202068	NC350
343	10NN0299	NC358	CML52	NC358	0.198052	NC358
359	10NN0307	NC358	CML52	NC358	0.248018	NC358
389	10NN0327	NC358	CML52	NC358	0.234026	NC358
392	10NN0329	NC358	CML52	NC358	0.231844	Mo17
393	10NN0331	NC358	CML52	NC358	0.264783	NC358
395	10NN0333	NC358	CML52	NC358	0.242804	NC358
878	10NN0655	NC358	NC350	NC358	0.305659	NC358
882	10NN0657	NC358	NC350	NC358	0.343284	NC358
916	10NN0681	NC358	NC358	NC358	0.22387	NC358
918	10NN0683	NC358	NC358	NC358	0.242453	NC358
919	10NN0685	NC358	NC358	NC358	0.286935	NC358
921	10NN0687	NC358	NC358	NC358	0.165045	NC358
922	10NN0695	NC358	NC358	NC358	0.258161	NC358
923	10NN0699	NC358	NC358	NC358	0.258006	NC358
925	10NN0701	NC358	NC358	NC358	0.225755	NC358
926	10NN0703	NC358	NC358	NC358	0.129697	Mo17
927	10NN0709	NC358	NC358	NC358	0.310523	NC358
930	10NN0711	NC358	NC358	NC358	0.292403	Mo17
936	10NN0725	NC358	NC358	NC358	0.215888	NC358
938	10NN0727	NC358	NC358	NC358	0.238989	NC358
940	10NN0731	NC358	NC358	NC358	0.199805	NC358
941	10NN0735	NC358	NC358	NC358	0.237154	NC358
932	10NN0717	Oh43	NC358	Oh43	0.200549	Oh43
934	10NN0723	Oh43	NC358	Oh43	0.210348	Oh43
943	10NN0737	Oh43	Oh43	Oh43	0.219498	Oh43
948	10NN0741	Oh43	Oh43	Oh43	0.162348	Oh43
949	10NN0743	Oh43	Oh43	Oh43	0.0785747	Oh43
951	10NN0745	Oh43	Oh43	Oh43	0.134126	Oh43
953	10NN0747	Oh43	Oh43	Oh43	0.199547	Oh43
968	10NN0751	Oh43	Oh43	Tx303	0.0893603	Oh43
971	10NN0753	Oh43	Oh43	Oh43	0.203699	Oh43
986	10NN0759	Oh43	Oh43	M162W	0.14497	Oh43
988	10NN0761	Oh43	Oh43	Oh43	0.2808	Oh43
993	10NN0763	Oh43	Oh43	Oh43	0.210337	Oh43
998	10NN0765	Oh43	Oh43	Oh43	0.203361	Oh43
1000	10NN0767	Oh43	Oh43	Tx303	0.105097	Mo17
1013	10NN0771	Oh43	Oh43	Oh43	0.177703	Oh43
1022	10NN0777	Oh43	Oh43	Oh43	0.0825982	Oh43
1023	10NN0779	Oh43	Oh43	Oh43 Tzi8	0.0228426	Mo17
1024	10NN0781	Oh43	Oh43	Oh43	0.122937	Oh43
1040	10NN0787	Oh43	Oh43	Oh43	0.190117	Oh43
957	10NN0749	Tx303	Oh43	Tx303	0.29729	Tx303
975	10NN0755	Tx303	Oh43	Tx303	0.232085	Tx303
979	10NN0757	Tx303	Oh43	Tx303	0.23311	Tx303
1028	10NN0783	Tx303	Oh43	Tx303	0.0506622	Tx303
1035	10NN0785	Tx303	Oh43	Tx303	0.198835	Tx303
1049	10NN0789	Tx303	Tx303	Tx303	0.094209	Tx303
1051	10NN0791	Tx303	Tx303	Tx303	0.115942	Tx303
1055	10NN0793	Tx303	Tx303	Tx303	0.273402	Tx303
1058	10NN0795	Tx303	Tx303	Tx303	0.080786	Tx303
1059	10NN0797	Tx303	Tx303	Tx303	0.230839	Tx303
1062	10NN0801	Tx303	Tx303	Tx303	0.21213	Tx303
1066	10NN0803	Tx303	Tx303	Tx303	0.306428	Tx303
1069	10NN0805	Tx303	Tx303	Mo17	0.0439406	Tx303
1072	10NN0807	Tx303	Tx303	Tx303	0.251133	Tx303
1074	10NN0809	Tx303	Tx303	Tx303	0.0927444	Tx303
1077	10NN0811	Tx303	Tx303	Tx303	0.254145	Tx303
1081	10NN0815	Tx303	Tx303	Tx303	0.215245	Tx303
1088	10NN0817	Tx303	Tx303	Tx303	0.243895	Tx303
1090	10NN0819	Tx303	Tx303	Tx303	0.22118	Tx303
1091	10NN0821	Tx303	Tx303	Tx303	0.232497	Tx303
1093	10NN0823	Tx303	Tx303	Tx303	0.224569	Tx303
1096	10NN0825	Tx303	Tx303	Tx303	0.240317	Tx303
1098	10NN0827	Tx303	Tx303	Tx303	0.084473	Tx303
1100	10NN0829	Tx303	Tx303	Tx303	0.125932	Tx303
1101	10NN0831	Tx303	Tx303	Tx303	0.182454	Tx303
1108	10NN0833	Tx303	Tx303	Tx303	0.219122	Tx303
1113	10NN0835	Tx303	Tx303	Tx303	0.0745882	Tx303
1115	10NN0837	Tx303	Tx303	Tx303	0.214152	Tx303
1117	10NN0839	Tx303	Tx303	Tx303	0.202577	Tx303
1123	10NN0841	Tx303	Tx303	Tx303	0.179387	Tx303
1124	10NN0845	Tx303	Tx303	Tx303	0.199984	Tx303
1126	10NN0847	Tx303	Tx303	Tx303	0.228046	Tx303
1127	10NN0849	Tx303	Tx303	Tx303	0.183466	Tx303
1128	10NN0851	Tx303	Tx303	Tx303	0.17663	Tx303
3	10NN0005	Tzi8	CML103	Tzi8	0.201415	Tzi8
10	10NN0011	Tzi8	CML103	Tzi8	0.136391	NC350
15	10NN0015	Tzi8	CML103	Tzi8	0.179093	Tzi8
19	10NN0019	Tzi8	CML103	Tzi8	0.15056	CML103
24	10NN0023	Tzi8	CML103	Tzi8	0.229866	Tzi8
30	10NN0025	Tzi8	CML103	Tzi8	0.205492	Tzi8
39	10NN0033	Tzi8	CML103	Tzi8	0.171383	Tzi8
47	10NN0037	Tzi8	CML103	Tzi8	0.0957612	Tzi8
53	10NN0043	Tzi8	CML103	Tzi8	0.0960289	NC358
599	10NN0437	Tzi8	Ki3	Ki11	0.0690039	Tzi8
836	10NN0557	Tzi8	Mo18W	Tzi8	0.0110827	Tzi8
665	10NN0565	Tzi8	M162W	CML333	0.114215	Tzi8
709	10NN0587	Tzi8	M162W	Tzi8	0.0489047	Tzi8
717	10NN0593	Tzi8	M162W	Tzi8	0.09948	Tzi8
1150	10NN0855	Tzi8	Tzi8	Tzi8	0.111816	Tzi8
1152	10NN0857	Tzi8	Tzi8	Tzi8	0.175209	Tzi8
1167	10NN0861	Tzi8	Tzi8	Tzi8	0.112603	NC350
1169	10NN0863	Tzi8	Tzi8	CML333	0.111497	Tzi8
1172	10NN0865	Tzi8	Tzi8	Tzi8	0.0417969	Tzi8
1174	10NN0867	Tzi8	Tzi8	Tzi8	0.225185	Tzi8
1177	10NN0869	Tzi8	Tzi8	Tzi8	0.140248	Tzi8
1181	10NN0871	Tzi8	Tzi8	Tzi8	0.0886564	Tzi8
1187	10NN0873	Tzi8	Tzi8	Ki3	0.103433	CML228
1188	10NN0875	Tzi8	Tzi8	CML322	0.037315	Tzi8
1194	10NN0877	Tzi8	Tzi8	Tzi8	0.210889	CML333
1197	10NN0879	Tzi8	Tzi8	Tzi8	0.17449	Tzi8
1201	10NN0881	Tzi8	Tzi8	Tzi8	0.152261	Tzi8
1202	10NN0883	Tzi8	Tzi8	Tzi8	0.261322	Tzi8
1204	10NN0885	Tzi8	Tzi8	Tzi8	0.242183	Tzi8
1208	10NN0887	Tzi8	Tzi8	Tzi8	0.0745192	Tzi8
1213	10NN0889	Tzi8	Tzi8	Tzi8	0.140745	Tzi8
1218	10NN0891	Tzi8	Tzi8	Tzi8	0.059792	Tzi8
1226	10NN0893	Tzi8	Tzi8	NC350	0.113582	NC350
1228	10NN0895	Tzi8	Tzi8	Tzi8	0.153254	Tzi8
1231	10NN0897	Tzi8	Tzi8	Ki3	0.108391	Tzi8
1236	10NN0899	Tzi8	Tzi8	Tzi8	0.138352	CML277
1237	10NN0901	Tzi8	Tzi8	Tzi8	0.260281	Tzi8
1238	10NN0903	Tzi8	Tzi8	Tzi8	0.113293	Tzi8
1240	10NN0905	Tzi8	Tzi8	Tzi8	0.138101	CML277
